# Protein Dynamics at Different Timescales Unlock Access to Hidden Post-Translational Modification Sites

**DOI:** 10.1101/2025.06.25.661537

**Authors:** Benjamin Lang, Julian O. Streit, Richard W. Kriwacki, John Christodoulou, M. Madan Babu

## Abstract

Post-translational modifications (PTMs) alter the proteome in response to intra- and extracellular signals, providing fundamental information processing in development, homeostasis and disease^1–5^. Here, we used proteome-wide structure predictions to investigate the structural context of protein modification sites and found nearly a fifth to be buried within proteins^6^. These cryptic sites within folded domains showed evolutionary conservation across species, as well as significantly less variability within the human population. We also found significantly more modification sites to be affected by recurrent cancer mutations and disease variants, with some variants appearing to mimic the modified or unmodified state, supporting their functionality and disease relevance. To understand how these buried sites become modified, we studied 23 phosphorylation sites across seven proteins using all-atom molecular dynamics simulations. The simulations revealed a range of mechanisms spanning broad timescales, ranging from picosecond fluctuations to seconds for proline isomerisation-gated phosphorylation sites. Notably, some sites remained fully buried in the native structure. Some conformational states with exposed cryptic sites resembled structures of co-translational protein folding intermediates formed on the ribosome^7^, indicating an interplay between protein biogenesis, folding, modifications, and signalling. We propose more broadly that protein conformational fluctuations may serve as structure-specific regulatory mechanisms by kinetically burying or exposing the unmodified, and in some cases even modified, sidechains, thereby expanding the functional versatility of proteins and enabling signal transduction across diverse timescales.
