## Supplementary Table 1 for "Protein Dynamics at Different Timescales Unlock Access to Hidden Post-Translational Modification Sites"

### Sheet: Fig. 3f
Modification	Structural category	Original amino acid	Contacted amino acid	Controls with this contact	Modified with this contact	Total controls	Total modified	Fraction of controls with this contact	Fraction of modified with this contact	Enrichment ratio	Fisher’s Exact Test (p-value)	Log2 enrichment	FDR-corrected Fisher p-value
T-p	Structured	T	R	7542	3082	121656	34928	0.0619945	0.0882387	1.42333	1.31798e-62	0.509271	2.35918e-60
S-p	Structured	S	K	7949	3502	119505	38959	0.066516	0.0898894	1.35139	1.10347e-51	0.434448	9.87601e-50
Y-p	Buried	Y	K	16817	6096	336334	98609	0.0500009	0.0618199	1.23638	1.04521e-46	0.306118	6.23642e-45
S-p	Buried	S	K	8439	2829	179907	46716	0.0469076	0.0605574	1.29099	3.19542e-32	0.368483	1.42995e-30
T-p	Structured	T	E	9810	3508	121656	34928	0.0806372	0.100435	1.24552	1.67343e-30	0.316747	5.99089e-29
S-p	Structured	S	C	2660	529	119505	38959	0.0222585	0.0135784	0.610032	2.71448e-28	-0.713044	8.09821e-27
S-p	Buried	S	R	10335	3326	179907	46716	0.0574463	0.0711962	1.23935	1.05277e-27	0.309584	2.69208e-26
Y-p	Structured	Y	F	6757	1761	91653	31291	0.0737237	0.0562782	0.763366	1.00912e-26	-0.389554	2.25792e-25
T-p	Buried	T	K	10096	2818	223085	49970	0.0452563	0.0563938	1.2461	3.25887e-25	0.317419	6.48154e-24
T-p	Structured	T	C	2535	441	121656	34928	0.0208374	0.012626	0.605927	4.05878e-25	-0.722784	7.26522e-24
S-p	Structured	S	R	7931	3183	119505	38959	0.0663654	0.0817013	1.23108	4.10169e-24	0.299927	6.67456e-23
T-p	Structured	T	F	5441	1183	121656	34928	0.0447245	0.0338697	0.757296	9.9335e-20	-0.40107	1.48175e-18
Y-p	Buried	Y	C	8616	2062	336334	98609	0.0256174	0.0209109	0.816276	1.39019e-17	-0.292871	1.91419e-16
S-p	Structured	S	W	2023	442	119505	38959	0.0169282	0.0113453	0.6702	1.38723e-15	-0.577336	1.70157e-14
T-p	Structured	T	Q	7501	2575	121656	34928	0.0616575	0.0737231	1.19569	1.4259e-15	0.257841	1.70157e-14
Y-p	Buried	Y	W	10012	2473	336334	98609	0.029768	0.0250788	0.842476	3.66969e-15	-0.247293	4.10546e-14
S-p	Buried	S	W	4587	907	179907	46716	0.0254965	0.0194152	0.761484	6.60263e-15	-0.393114	6.95219e-14
Y-p	Structured	Y	C	2359	571	91653	31291	0.0257384	0.0182481	0.708982	1.37879e-14	-0.496178	1.37113e-13
T-p	Buried	T	W	5708	993	223085	49970	0.0255867	0.0198719	0.776652	2.2207e-14	-0.36466	1.98753e-13
T-p	Structured	T	K	8453	2852	121656	34928	0.0694828	0.0816537	1.17516	2.19693e-14	0.232862	1.98753e-13
S-p	Buried	S	C	4949	1007	179907	46716	0.0275087	0.0215558	0.7836	2.65267e-13	-0.351811	2.26109e-12
Y-p	Buried	Y	H	12223	3149	336334	98609	0.0363419	0.0319342	0.878717	2.73246e-11	-0.186529	2.22323e-10
T-p	Structured	T	W	1924	392	121656	34928	0.0158151	0.0112231	0.709644	1.13409e-10	-0.494832	8.82614e-10
S-p	Structured	S	F	4963	1339	119505	38959	0.0415296	0.0343695	0.827589	1.97977e-10	-0.273014	1.47658e-09
S-p	Structured	S	H	4292	1141	119505	38959	0.0359148	0.0292872	0.815463	2.35007e-10	-0.294309	1.68265e-09
Y-p	Buried	Y	R	18189	5838	336334	98609	0.0540802	0.0592035	1.09474	8.06972e-10	0.130583	5.55569e-09
Y-p	Buried	Y	F	24969	6762	336334	98609	0.0742387	0.0685739	0.923694	1.43923e-09	-0.114513	9.54156e-09
T-p	Structured	T	L	11965	3083	121656	34928	0.0983511	0.0882673	0.897471	1.38253e-08	-0.156062	8.83831e-08
S-p	Structured	S	Y	4654	1280	119505	38959	0.038944	0.0328551	0.843649	2.63073e-08	-0.245285	1.62379e-07
S-p	Buried	S	M	4518	1390	179907	46716	0.025113	0.0297543	1.18482	3.26827e-08	0.244663	1.95006e-07
T-p	Buried	T	C	5558	1040	223085	49970	0.0249143	0.0208125	0.835364	4.20633e-08	-0.259523	2.42881e-07
T-p	Buried	T	M	6812	1764	223085	49970	0.0305354	0.0353012	1.15607	5.44123e-08	0.209232	3.04369e-07
T-p	Buried	T	F	14952	3020	223085	49970	0.0670238	0.0604363	0.901714	6.30163e-08	-0.149259	3.41816e-07
T-p	Buried	T	H	7741	1500	223085	49970	0.0346998	0.030018	0.865078	1.17209e-07	-0.209098	6.17073e-07
S-p	Buried	S	F	9956	2302	179907	46716	0.0553397	0.0492765	0.890436	1.98217e-07	-0.167416	1.01374e-06
T-p	Structured	T	N	5208	1280	121656	34928	0.0428092	0.0366468	0.856049	2.6082e-07	-0.224234	1.29686e-06
T-p	Structured	T	G	4574	1127	121656	34928	0.0375978	0.0322664	0.858198	2.20454e-06	-0.220617	1.06652e-05
T-p	Buried	T	R	11416	2819	223085	49970	0.0511733	0.0564138	1.10241	2.3497e-06	0.140658	1.10683e-05
T-p	Structured	T	Y	4887	1214	121656	34928	0.0401706	0.0347572	0.865239	3.40725e-06	-0.208829	1.56384e-05
S-p	Structured	S	Q	7435	2178	119505	38959	0.062215	0.0559049	0.898577	5.14391e-06	-0.154286	2.3019e-05
Y-p	Structured	Y	M	2252	918	91653	31291	0.0245709	0.0293375	1.19399	6.00095e-06	0.255794	2.61993e-05
Y-p	Structured	Y	E	5279	2022	91653	31291	0.0575977	0.0646192	1.12191	6.71362e-06	0.165953	2.86128e-05
T-p	Structured	T	P	3103	745	121656	34928	0.0255063	0.0213296	0.836246	7.0609e-06	-0.258	2.93931e-05
Y-p	Buried	Y	E	17834	5571	336334	98609	0.0530247	0.0564959	1.06546	2.43007e-05	0.0914813	9.88596e-05
Y-p	Structured	Y	K	7051	2642	91653	31291	0.0769315	0.0844332	1.09751	2.48668e-05	0.134237	9.89144e-05
Y-p	Structured	Y	H	3210	943	91653	31291	0.0350234	0.0301365	0.860466	3.05901e-05	-0.216809	0.000119036
T-p	Buried	T	Q	8870	1797	223085	49970	0.0397606	0.0359616	0.904452	6.7306e-05	-0.144884	0.000256336
S-p	Structured	S	M	2493	942	119505	38959	0.0208611	0.0241793	1.15906	0.000110199	0.212959	0.000410949
T-p	Structured	T	V	7473	1953	121656	34928	0.0614273	0.055915	0.910263	0.000122332	-0.135644	0.000446886
S-p	Buried	S	H	7541	1776	179907	46716	0.0419161	0.038017	0.906977	0.000141347	-0.140862	0.000506022
T-p	Structured	T	D	7019	1853	121656	34928	0.0576955	0.053052	0.919517	0.000894218	-0.121051	0.00313853
T-p	Buried	T	T	11459	2737	223085	49970	0.0513661	0.0547729	1.06632	0.00209296	0.0926456	0.00706868
S-p	Buried	S	Q	7672	1844	179907	46716	0.0426443	0.0394726	0.925624	0.00224839	-0.111501	0.00745299
Y-p	Buried	Y	M	11502	3563	336334	98609	0.0341981	0.0361326	1.05657	0.00359944	0.079383	0.0115053
S-p	Buried	S	Y	8863	2152	179907	46716	0.0492643	0.0460656	0.93507	0.00405717	-0.0968544	0.012741
S-p	Structured	S	P	2966	869	119505	38959	0.024819	0.0223055	0.898725	0.00495731	-0.154048	0.0152993
Y-p	Structured	Y	W	1893	567	91653	31291	0.020654	0.0181202	0.877323	0.00578868	-0.188819	0.0175623
Y-p	Structured	Y	D	3788	1407	91653	31291	0.0413298	0.044965	1.08796	0.00625123	0.12162	0.0186495
S-p	Buried	S	I	9912	2725	179907	46716	0.0550951	0.0583312	1.05874	0.00684327	0.0823427	0.0200811
S-p	Structured	S	E	9515	3269	119505	38959	0.0796201	0.0839087	1.05386	0.00717551	0.0756881	0.0203876
Y-p	Structured	Y	R	5795	2114	91653	31291	0.0632276	0.0675594	1.06851	0.00731333	0.0956011	0.0204545
S-p	Buried	S	S	11062	3022	179907	46716	0.0614873	0.0646888	1.05207	0.0111432	0.073226	0.0302217
Y-p	Buried	Y	I	23961	7252	336334	98609	0.0712417	0.073543	1.0323	0.0140698	0.0458661	0.0375895
S-p	Structured	S	V	6567	2015	119505	38959	0.0549517	0.051721	0.94121	0.0143305	-0.0874122	0.037723

### Sheet: Fig. 3g-h
Modification	Structural category	Original amino acid	Variant amino acid	Controls with this variant	Modified with this variant	Total control	Total modified	Fraction of controls with this variant	Fraction of modified with this variant	Enrichment ratio	Fisher’s Exact Test (p-value)	Log2 enrichment	FDR-corrected Fisher p-value
S-p	Buried	S	R	8930	1998	131308	32961	0.068008	0.0606171	0.891322	1.18124e-06	-0.165981	4.60683e-05
Y-p	Buried	Y	C	413	213	79783	23414	0.00517654	0.00909712	1.75737	1.04344e-10	0.813422	3.91292e-09
Y-p	Buried	Y	H	243	132	79783	23414	0.00304576	0.00563765	1.85098	4.1648e-08	0.888292	1.0412e-06
Y-p	Buried	Y	S	56	43	79783	23414	0.000701904	0.00183651	2.61647	5.33233e-06	1.38762	5.71321e-05
Y-p	Buried	Y	D	87	48	79783	23414	0.00109046	0.00205006	1.88	0.000642033	0.910729	0.00401271
S-p	Structured	S	F	417	174	107093	33978	0.00389381	0.00512096	1.31515	0.0027761	0.395231	0.016016
S-p	Structured	S	R	108	56	107093	33978	0.00100847	0.00164813	1.63428	0.00340446	0.708659	0.0170223
T-p	Buried	T	M	231	75	90758	20026	0.00254523	0.00374513	1.47143	0.00461141	0.55722	0.021616
Y-p	Buried	Y	N	99	48	79783	23414	0.00124087	0.00205006	1.65212	0.00557898	0.724316	0.0246131
Y-p	Buried	Y	F	108	50	79783	23414	0.00135367	0.00213547	1.57754	0.0099518	0.657679	0.0392834
Y-p	Structured	Y	H	86	47	34278	11852	0.0025089	0.00396558	1.5806	0.0128772	0.660477	0.04599
